# Genomic repeats for single-cell molecular recording

**DOI:** 10.64898/2026.08.06.743335

**Authors:** Rachel K. Dveirin, Jessica D. Lin, Preeti Vyas, Jiaxi Lu, Yuqing Yan, Jennifer J. Lee, Xinzhong Dong, Sujatha Kannan, Ben Langmead, Sashank K. Reddy, Dingchang Lin, Reza Kalhor

## Abstract

Genomic recording enables transient biological signals to be indelibly captured through DNA alterations, creating a permanent record of cellular history retrievable by sequencing. However, current methods are limited by scarce writing space, typically targeting only one or a few amenable genomic sites and requiring large cell populations for signal reconstruction. Here, we establish Repeats for Genomic Recording (RGRs): sequences with up to 400 copies targetable by a single CRISPR guide RNA, readable with a common primer pair, and predicted to have minimal functional impact. We demonstrate that RGRs enable both signal deconvolution in single cells and high-resolution recording in cell populations. Individual RGR sites exhibit distinct response kinetics; thus, combining them improves recording resolution beyond what redundancy alone provides, analogous to diversity reception in wireless communication. We develop a computational pipeline for systematic RGR identification, revealing 15,000 to 25,000 candidates per species across human, mouse, and zebrafish, thereby markedly expanding recording capacity and enabling cell-type-specific applications. Finally, we validate RGRs in live mice by recording long-term immediate early gene activity across the brain following epilepsy induction. This work establishes genomic repeats as a high-capacity platform for single-cell molecular recording in vivo.
