## Supplementary material for "Genomic repeats for single-cell molecular recording": Table S3

### Sheet: Sheet1
Pipeline stage	Human	Mouse	Zebrafish
Guides with 3-200 targets in repeats	2068178	1421442	1980974
Nonexonic guides with 3-200 targets in repeats	785663	508361	889553
Nonexonic guides with 3-200 genome-wide targets	741549	477776	862161
Nonexonic guides with 20-200 genome-wide targets	211814	231152	286436
Unique 20-200 target nonexonic guides (merged >60% shared target sites)	168743	173196	112092
Unique 20-200 target nonexonic guides passing primer screen check	47807	47764	26531
Unique 20-200 target nonexonic guides for which pipeline designed primers	25346	29005	25676
Unique 20-200 target nonexonic guides with ≥50% recovery and ≥10% on target fraction (rgRNAs)	15201	25606	18822
Fraction of initial guides (row 2) that are rgRNAs (row 9)	0.0073	0.018	0.0095
