## Supplementary material for "Genomic repeats for single-cell molecular recording": Table S5

### Sheet: Sheet1
Name	Sequence
LTR5-RGR1-gRNA fwd oligo	CACCGGGAAAGCCAGGTATTGTCCA
LTR5-RGR1-gRNA rev oligo	AAACTGGACAATACCTGGCTTTCCC
LTR5-RGR1-pegRNA spacer fwd oligo	CACCGGAAAGCCAGGTATTGTCCAGTTTT
LTR5-RGR1-pegRNA spacer rev oligo	CTCTAAAACTGGACAATACCTGGCTTTCC
LTR5-RGR1-pegRNA extension 1 fwd oligo	GTGCTGGGGAGAAAGGTTGGACAATACCTGGCT
LTR5-RGR1-pegRNA extension 2 fwd oligo	GTGCTGGGGACAAACGTTGGACAATACCTGGCT
LTR5-RGR1-pegRNA extension 3 fwd oligo	GTGCTGGGGAGAAACGTTCGACAATACCTGGCT
LTR5-RGR1-pegRNA extension 4 fwd oligo	GTGCGGGAGAAACCTTGGCTACAATACCTGGCT
LTR5-RGR1-pegRNA extension 1 rev oligo	AAAAAGCCAGGTATTGTCCAACCTTTCTCCCCA
LTR5-RGR1-pegRNA extension 2 rev oligo	AAAAAGCCAGGTATTGTCCAACGTTTGTCCCCA
LTR5-RGR1-pegRNA extension 3 rev oligo	AAAAAGCCAGGTATTGTCGAACGTTTCTCCCCA
LTR5-RGR1-pegRNA extension 4 rev oligo	AAAAAGCCAGGTATTGTAGCCAAGGTTTCTCCC
PE2 amplicon for 4HT-iPE2 - Fwd primer	GGCTGGGCCGTTATCACAGACGAATACAAG
PE2 amplicon for 4HT-iPE2 - Rev primer	CAAAGGTTGGCAGCTCTCATGTCTCCAGCGAATTCGACTTTCCTCTTCTTCTTG
TRE-4HT-PE2 Connecting fragment 1 - Fwd oligo	ACCACTTCCTACCCTCGTAAAGGTCTAGAG
TRE-4HT-PE2 Connecting fragment 1 - Rev oligo	TGGTGAAGGATGGGAGCATTTCCAGATCTCCCGG
TRE-4HT-PE2 Connecting fragment 2 - Fwd oligo	CGAAGCTTGATTAGTAATGAGTTTAAACGGGGGAGGCTAA
TRE-4HT-PE2 Connecting fragment 2 - Rev oligo	TTCGAACTAATCATTACTCAAATTTGCCCCCTCCGATT
DD amplicon for TRE-DD-PE2-GR - Fwd primer	CAGATCGCCTGGAGAATTGGCATGGGAGTGCAGGTGGAAAC
DD amplicon for TRE-DD-PE2-GR - Rev primer 1	GATGCTGTACTTCTTGTCCATGCGGCCGCTTTCCGGTTTTAGAAGCTCCAC
DD amplicon for TRE-DD-PE2-GR - Rev primer 2	GATGCTGTACTTCTTGTCCATGCGGCCGCTTTCCGG
PE2 amplicon for TRE-DD-PE2-GR - Fwd primer	ATGGACAAGAAGTACAGCATCG
PE2 amplicon for TRE-DD-PE2-GR - Rev primer	GATACCCGCGGTACCGTCGAGGGTGATGAATTTTCTATGAG
PE2 amplicon for TRE-DD-PE2-GR - Rev primer 2	GATACCCGCGGTACCGTCGACAGGGTGATGAATTTTCTATGAG
DD + backbone amplicon for DD-PE2-GR - Fwd primer	GGTATCGGAAATGTCTTCAGG
DD + backbone amplicon for DD-PE2-GR - Rev primer 1	CATGCGGCCGCTTTCCGG
DD amplicon for DD-PE2-GR - Rev primer 2	CATGCGGCCGCTTTCCG
PE2 amplicon for DD-PE2-GR - Fwd primer	AACCGGAAAGCGGCCGCATGGACAAGAAGTACAGCATCG
PE2 amplicon for DD-PE2-GR - Rev primer	CTGAAGACATTTCCGATACCAGGGTGATGAATTTTCTATGAG
PE2 amplicon for NFKBp-PE2 - Fwd primer	TCTAAGTAAGCTTGGCATTATAATACGACTCACTATAGGG
PE2 amplicon for NFKBp-PE2 - Rev primer	CCTTCCTTTTCTTCTTTGGGACTTTCCTCTTCTTCTTG
PE2 amplicon for PE2-Deg - Fwd primer	CCTCTAGACTGCCGGATCCGCCACCATGAAACGGACAG
PE2 amplicon for PE2-Deg - Rev primer	GGTTTCCACCTGCACTCCGAATTCGACTTTCCTCTTCTTCTTGGGC
PE2 amplicon for PE2-Deg - Rev primer 2	GATGGTTTCCACCTGCACTCCGAATTCGCTGCCGTCGGCG
PE2 amplicon for Deg-PE2 - Fwd primer	GGAGCTTCTAAAACCGGAAGAATTCCCAAAGAAGAAGCGGAAAGTCG
PE2 amplicon for Deg-PE2 - Fwd primer 2	GGAGCTTCTAAAACCGGAAGAATTCGACAAGAAGTACAGCATCGG
PE2 amplicon for Deg-PE2 - Rev primer	CGCGGCGCGCCGGCCCTCGAGTTAGACTTTCCTCTTCTTCTTGG
PE2 amplicon for TRE-PE2 - Fwd primer	GAGCTAGCGAATTCGAATTTGCCACCATGAAACGGACAG
PE2 amplicon for TRE-PE2 - Fwd primer 2	GAGCTAGCGAATTCGAATTTGCCACCATGCCAAAGAAGAAGCGGAAAGTCG
PE2 amplicon for TRE-PE2 - Fwd primer 3	GAGCTAGCGAATTCGAATTTGCCACCATGGACAAGAAGTACAGCATCGG
PE2 amplicon for TRE-PE2 - Rev primer	CCGTTTAAACTCATTACTAACCGGGACCGGTTAGACTTTCCTC
Deg-PE2 and PE2-Deg amplicon for TRE-Deg-PE2/TRE-PE2-Deg - Fwd primer	GAGCTAGCGAATTCGAATTTGCCACCATGGGAGTGCAGG
Deg-PE2 amplicon for TRE-Deg-PE2 - Rev primer	CCGTTTAAACTCATTACTAACCGGGTTAGACTTTCCTCTTCTTCTTGG
PE2-Deg amplicon for TRE-PE2-Deg - Rev primer	CCGTTTAAACTCATTACTAACCGGCTCGAGTCATTCCAGTTCTAG
PGK amplicon for F/NRAM rgRNA AAVs - Rev primer	GGCTCTGGCATGGTGGCGCTAGCGGCGA
H2B-mCherry amplicon for F/NRAM rgRNA AAVs - Fwd primer	GCTAGCGCCACCATGCCAGAGCCAG
PGK amplicon for F/NRAM rgRNA AAVs - Fwd primer	CATCGAATTCTACCGGGTAGG
FRAM/NRAM 4XRE amplicon for F/NRAM rgRNA AAVs - Rev primer	CCTACCCGGTAGAATTCGATGGAGATCCAGACATGATAAG
FRAM/NRAM 4XRE amplicon for F/NRAM rgRNA AAVs - Fwd primer	TTCGGCATGGCGAATGGGACGACTAGAGCTCGCTGATCAG
AAV backbone amplicon for F/NRAM rgRNA AAVs - Rev primer	GGCCGCGCTAGCGTTTAAAC
AAV backbone amplicon for F/NRAM rgRNA AAVs - Fwd primer	TGGGCTCTATGGCTTGACCGAGCGGCCGCAGGAA
H2B-mCherry amplicon for F/NRAM rgRNA AAVs - Rev primer	CTCGGTCAAGCCATAGAGCCCACCGCA
AAV backbone amplicon for F/NRAM rgRNA AAVs - Fwd primer 2	TGGGCTCTATGGCTTCGGACACGTGCGGACCGAG
H2B-mCherry amplicon for F/NRAM rgRNA AAVs - Rev primer 2	GTGTCCGAAGCCATAGAGCCCACCGCA
MMERVK10C-int-RGR1 rgRNA Fwd oligo - F/NRAM	TCCCGTAGCAAATATGGCCCACAAA
MMETn-int-RGR1 rgRNA Fwd oligo - F/NRAM	TCCCGATGGCATAAGGCAGCCCAAG
IAP-d-int-RGR1 rgRNA Fwd oligo - F/NRAM	TCCCGTATAACTTGCGGTGAGGCAG
MMERVK10C-int-RGR1 rgRNA Rev oligo - F/NRAM	AAACTTTGTGGGCCATATTTGCTAC
MMETn-int-RGR1 rgRNA Rev oligo - F/NRAM	AAACCTTGGGCTGCCTTATGCCATC
IAP-d-int-RGR1 rgRNA Rev oligo - F/NRAM	AAACCTGCCTCACCGCAAGTTATAC
MMERVK10C-int-RGR1_spacer-fwd oligo	CACCGTAGCAAATATGGCCCACAAAGTTTT
MMERVK10C-int-RGR2_spacer-fwd oligo	CACCGATCACCCTATTGATGAGCAGTTTT
MMETn-int-RGR1_spacer-fwd oligo	CACCGATGGCATAAGGCAGCCCAAGGTTTT
IAPEY3-int-RGR1_spacer-fwd oligo	CACCGTATTCCTAGAGCTGCAAGAGTTTT
ETnERV-int-RGR1_spacer-fwd oligo	CACCGAAACCTCACTCTAACACAAGGTTTT
MMERVK10C-int-RGR3_spacer-fwd oligo	CACCGTGAATTTGTGGCTCGCATGAGTTTT
MMERVK10C-int-RGR4_spacer-fwd oligo	CACCGCTCGGGAATCCTGGCTACTAGTTTT
MMERVK10C-int-RGR5_spacer-fwd oligo	CACCGTCTGCATAAGGCGGAGTAGGGTTTT
MMVL30-int-RGR2_spacer-fwd oligo	CACCGCGCTCCGAGAGGGAGTGCGGTTTT
MMERVK10C-int-RGR6_spacer-fwd oligo	CACCGACATAATATGGAACGGATGAGTTTT
IAPEY3-int-RGR3_spacer-fwd oligo	CACCGTGCTTAAATTCATCCAGTGGGTTTT
IAP-d-int-RGR1_spacer-fwd oligo	CACCGTATAACTTGCGGTGAGGCAGGTTTT
IAP-d-int-RGR2_spacer-fwd oligo	CACCGCCATCTGCCAAACGTGTAGGGTTTT
IAPEY4_I-int-RGR1_spacer-fwd oligo	CACCGTGCTGCTCTGCATTCTTGAGGTTTT
MMERVK10C-int-RGR1_spacer-rev oligo	CTCTAAAACTTTGTGGGCCATATTTGCTAC
MMERVK10C-int-RGR2_spacer-rev oligo	CTCTAAAACTGCTCATCAATAGGGTGATC
MMETn-int-RGR1_spacer-rev oligo	CTCTAAAACCTTGGGCTGCCTTATGCCATC
IAPEY3-int-RGR1_spacer-rev oligo	CTCTAAAACTCTTGCAGCTCTAGGAATAC
ETnERV-int-RGR1_spacer-rev oligo	CTCTAAAACCTTGTGTTAGAGTGAGGTTTC
MMERVK10C-int-RGR3_spacer-rev oligo	CTCTAAAACTCATGCGAGCCACAAATTCAC
MMERVK10C-int-RGR4_spacer-rev oligo	CTCTAAAACTAGTAGCCAGGATTCCCGAGC
MMERVK10C-int-RGR5_spacer-rev oligo	CTCTAAAACCCTACTCCGCCTTATGCAGAC
MMVL30-int-RGR2_spacer-rev oligo	CTCTAAAACCGCACTCCCTCTCGGAGCGC
MMERVK10C-int-RGR6_spacer-rev oligo	CTCTAAAACTCATCCGTTCCATATTATGTC
IAPEY3-int-RGR3_spacer-rev oligo	CTCTAAAACCCACTGGATGAATTTAAGCAC
IAP-d-int-RGR1_spacer-rev oligo	CTCTAAAACCTGCCTCACCGCAAGTTATAC
IAP-d-int-RGR2_spacer-rev oligo	CTCTAAAACCCTACACGTTTGGCAGATGGC
IAPEY4_I-int-RGR1_spacer-rev oligo	CTCTAAAACCTCAAGAATGCAGAGCAGCAC
MMERVK10C-int-RGR1_3ext-fwd oligo	GTGCAAGTTTTTATGGCTTTGTGGGCCATATTT
MMERVK10C-int-RGR2_3ext-fwd oligo	GTGCATTGATCAGCGGTTGCTCATCAATAGGGT
MMETn-int-RGR1_3ext-fwd oligo	GTGCAGAGACCCAGGGTCTTGGGCTGCCTTATG
IAPEY3-int-RGR1_3ext-fwd oligo	GTGCTAGAACCAATGGCTCTTGCAGCTCTAGGA
ETnERV-int-RGR1_3ext-fwd oligo	GTGCATACTCCAAAGGTCTTGTGTTAGAGTGAG
MMERVK10C-int-RGR3_3ext-fwd oligo	GTGCTCCTGCCGCTTGGATCATGCGAGCCACAAA
MMERVK10C-int-RGR4_3ext-fwd oligo	GTGCATAACATGTTGGCTAGTAGCCAGGATTCC
MMERVK10C-int-RGR5_3ext-fwd oligo	GTGCTCAGTGCTCCCGGACCTACTCCGCCTTATG
MMVL30-int-RGR2_3ext-fwd oligo	GTGCTCCTTATCCAGGCCGCACTCCCTCTCGGA
MMERVK10C-int-RGR6_3ext-fwd oligo	GTGCTGTATGACATGGATCATCCGTTCCATATT
IAPEY3-int-RGR3_3ext-fwd oligo	GTGCGGAGCCTCTAGGGCCACTGGATGAATTTA
IAP-d-int-RGR1_3ext-fwd oligo	GTGCTTACAATTCCGGCCTGCCTCACCGCAAGT
IAP-d-int-RGR2_3ext-fwd oligo	GTGCGTACCCGAGTGGTCTCAGAGTTTGTTCTG
IAPEY4_I-int-RGR1_3ext-fwd oligo	GTGCTATGAGCAAGGGACTCAAGAATGCAGAGC
MMERVK10C-int-RGR1_3ext-rev oligo	CTGAAAATATGGCCCACAAAGCCATAAAAACTT
MMERVK10C-int-RGR2_3ext-rev oligo	CTGAACCCTATTGATGAGCAACCGCTGATCAAT
MMETn-int-RGR1_3ext-rev oligo	CTGACATAAGGCAGCCCAAGACCCTGGGTCTCT
IAPEY3-int-RGR1_3ext-rev oligo	CTGATCCTAGAGCTGCAAGAGCCATTGGTTCTA
ETnERV-int-RGR1_3ext-rev oligo	CTGACTCACTCTAACACAAGACCTTTGGAGTAT
MMERVK10C-int-RGR3_3ext-rev oligo	CTGATTTGTGGCTCGCATGATCCAAGCGGCAGGA
MMERVK10C-int-RGR4_3ext-rev oligo	CTGAGGAATCCTGGCTACTAGCCAACATGTTAT
MMERVK10C-int-RGR5_3ext-rev oligo	CTGACATAAGGCGGAGTAGGTCCGGGAGCACTGA
MMVL30-int-RGR2_3ext-rev oligo	CTGATCCGAGAGGGAGTGCGGCCTGGATAAGGA
MMERVK10C-int-RGR6_3ext-rev oligo	CTGAAATATGGAACGGATGATCCATGTCATACA
IAPEY3-int-RGR3_3ext-rev oligo	CTGATAAATTCATCCAGTGGCCCTAGAGGCTCC
IAP-d-int-RGR1_3ext-rev oligo	CTGAACTTGCGGTGAGGCAGGCCGGAATTGTAA
IAP-d-int-RGR2_3ext-rev oligo	CTGACAGAACAAACTCTGAGACCACTCGGGTAC
IAPEY4_I-int-RGR1_3ext-rev oligo	CTGAGCTCTGCATTCTTGAGTCCCTTGCTCATA
HERVH-int-RGR1_spacer-fwd oligo	CACCGCCTTACAGTTCTCAGTCTTCGTTTT
HERVH-int-RGR2_spacer-fwd oligo	CACCGTCTACTTTTCTTGAAGACGGGTTTT
HERVH-int-RGR3_spacer-fwd oligo	CACCGTCCAGCCTCCCACATTATTCGTTTT
HERV9-int-RGR3_spacer-fwd oligo	CACCGTAAGGCTGGAGCTTGTACTAGTTTT
ALR_Alpha-RGR1_spacer-fwd oligo	CACCGAAACCGCTCAATCACAGGAAGTTTT
HERVH-int-RGR5_spacer-fwd oligo	CACCGCAAAGAGAGGCTGGGATTAGTTTT
HERV9NC-int-RGR3_spacer-fwd oligo	CACCGTTAAACATTTGAAAGCTCAGTTTT
HERV9-int-RGR1_spacer-fwd oligo	CACCGCAACCTCGGTGTTCTATAATGTTTT
HERV9NC-int-RGR1_spacer-fwd oligo	CACCGTCCCAATATTCTCTCTCTGAGTTTT
HERVH-int-RGR4_spacer-fwd oligo	CACCGTTATCAGACTGTATTGAGGGTTTT
MER11D-RGR1_spacer-fwd oligo	CACCGTCCATTCACAGGCTCTCTGCGTTTT
HERV9-int-RGR2_spacer-fwd oligo	CACCGTACCAGGTGCTACTCCTTGAGTTTT
HERV9NC-int-RGR2_spacer-fwd oligo	CACCGTTCTACTAGGGCCTGCTTTAGTTTT
HERVK9-int-RGR1_spacer-fwd oligo	CACCGAGGGTCCACAGACTCCTGTTGTTTT
HERV17-int-RGR1_spacer-fwd oligo	CACCGCTAAGTGAAAGGTCTGGTGAGTTTT
HERV9-int-RGR4_spacer-fwd oligo	CACCGTGTATCCGGGGATCCATAGTGTTTT
HERV17-int-RGR2_spacer-fwd oligo	CACCGCAACCGTTTACTTAAATATCGTTTT
HERV17-int-RGR3_spacer-fwd oligo	CACCGTGTTCCTTCTCCTATGTTCGTTTT
ALR_Alpha-RGR2_spacer-fwd oligo	CACCGTCTAATTCTGAGCCCTTTGGTTTT
LTR49-RGR1_spacer-fwd oligo	CACCGTACATGGATGAAACCTCACAGTTTT
HERVH-int-RGR1_spacer-rev oligo	CTCTAAAACGAAGACTGAGAACTGTAAGGC
HERVH-int-RGR2_spacer-rev oligo	CTCTAAAACCCGTCTTCAAGAAAAGTAGAC
HERVH-int-RGR3_spacer-rev oligo	CTCTAAAACGAATAATGTGGGAGGCTGGAC
HERV9-int-RGR3_spacer-rev oligo	CTCTAAAACTAGTACAAGCTCCAGCCTTAC
ALR_Alpha-RGR1_spacer-rev oligo	CTCTAAAACTTCCTGTGATTGAGCGGTTTC
HERVH-int-RGR5_spacer-rev oligo	CTCTAAAACTAATCCCAGCCTCTCTTTGC
HERV9NC-int-RGR3_spacer-rev oligo	CTCTAAAACTGAGCTTTCAAATGTTTAAC
HERV9-int-RGR1_spacer-rev oligo	CTCTAAAACATTATAGAACACCGAGGTTGC
HERV9NC-int-RGR1_spacer-rev oligo	CTCTAAAACTCAGAGAGAGAATATTGGGAC
HERVH-int-RGR4_spacer-rev oligo	CTCTAAAACCCTCAATACAGTCTGATAAC
MER11D-RGR1_spacer-rev oligo	CTCTAAAACGCAGAGAGCCTGTGAATGGAC
HERV9-int-RGR2_spacer-rev oligo	CTCTAAAACTCAAGGAGTAGCACCTGGTAC
HERV9NC-int-RGR2_spacer-rev oligo	CTCTAAAACTAAAGCAGGCCCTAGTAGAAC
HERVK9-int-RGR1_spacer-rev oligo	CTCTAAAACAACAGGAGTCTGTGGACCCTC
HERV17-int-RGR1_spacer-rev oligo	CTCTAAAACTCACCAGACCTTTCACTTAGC
HERV9-int-RGR4_spacer-rev oligo	CTCTAAAACACTATGGATCCCCGGATACAC
HERV17-int-RGR2_spacer-rev oligo	CTCTAAAACGATATTTAAGTAAACGGTTGC
HERV17-int-RGR3_spacer-rev oligo	CTCTAAAACGAACATAGGAGAAGGAACAC
ALR_Alpha-RGR2_spacer-rev oligo	CTCTAAAACCAAAGGGCTCAGAATTAGAC
LTR49-RGR1_spacer-rev oligo	CTCTAAAACTGTGAGGTTTCATCCATGTAC
HERVH-int-RGR1_3ext-fwd oligo	GTGCGTTCTACTTTTGGTGAAGACTGAGAACTGT
HERVH-int-RGR2_3ext-fwd oligo	GTGCTCCCTTACGGTGGTCCGTCTTCAAGAAAAG
HERVH-int-RGR3_3ext-fwd oligo	GTGCAGGTGTGGTATGGAGAATAATGTGGGAGGC
HERV9-int-RGR3_3ext-fwd oligo	GTGCTTAAAGCAGGGGCTAGTACAAGCTCCAGC
ALR_Alpha-RGR1_3ext-fwd oligo	GTGCACAGAGTTAAAGGTTTCCTGTGATTGAGCG
HERVH-int-RGR5_3ext-fwd oligo	GTGCTTCCTTTGCACGGTTAATCCCAGCCTCTCT
HERV9NC-int-RGR3_3ext-fwd oligo	GTGCTCCTTACTAAGGGTTGAGCTTTCAAATGTT
HERV9-int-RGR1_3ext-fwd oligo	GTGCTCCTCTTGGTCGGTATTATAGAACACCGAG
HERV9NC-int-RGR1_3ext-fwd oligo	GTGCGCCATTTTTCCGGATCAGAGAGAGAATATT
HERVH-int-RGR4_3ext-fwd oligo	GTGCGTTTAGCCTTCGGACCTCAATACAGTCTGA
MER11D-RGR1_3ext-fwd oligo	GTGCGATGTGCTTCCCGGTGCAGAGAGCCTGTGAA
HERV9-int-RGR2_3ext-fwd oligo	GTGCTGAAGCACCGGTGGCTCAAGGAGTAGCACCT
HERV9NC-int-RGR2_3ext-fwd oligo	GTGCAGCCTTCAAAAGGTTAAAGCAGGCCCTAGT
HERVK9-int-RGR1_3ext-fwd oligo	GTGCACCCCGCAAAAGGTGGCAACAGGAGTCTGTGGA
HERV17-int-RGR1_3ext-fwd oligo	GTGCTTACTTAAAACGGTTCACCAGACCTTTCAC
HERV9-int-RGR4_3ext-fwd oligo	GTGCACTGGCTTTTGGGAACTATGGATCCCCGGA
HERV17-int-RGR2_3ext-fwd oligo	GTGCAAGTAATAGAGGGTGATATTTAAGTAAACG
HERV17-int-RGR3_3ext-fwd oligo	GTGCGCCATTATACAGGTGAACATAGGAGAAGGA
ALR_Alpha-RGR2_3ext-fwd oligo	GTGCTTCACCATAGAGGTCAAAGGGCTCAGAATT
LTR49-RGR1_3ext-fwd oligo	GTGCGGAGGGCTGCTGGCTGTGAGGTTTCATCCA
HERVH-int-RGR1_3ext-rev oligo	CGCGACAGTTCTCAGTCTTCACCAAAAGTAGAAC
HERVH-int-RGR2_3ext-rev oligo	CGCGCTTTTCTTGAAGACGGACCACCGTAAGGGA
HERVH-int-RGR3_3ext-rev oligo	CGCGGCCTCCCACATTATTCTCCATACCACACCT
HERV9-int-RGR3_3ext-rev oligo	CGCGGCTGGAGCTTGTACTAGCCCCTGCTTTAA
ALR_Alpha-RGR1_3ext-rev oligo	CGCGCGCTCAATCACAGGAAACCTTTAACTCTGT
HERVH-int-RGR5_3ext-rev oligo	CGCGAGAGAGGCTGGGATTAACCGTGCAAAGGAA
HERV9NC-int-RGR3_3ext-rev oligo	CGCGAACATTTGAAAGCTCAACCCTTAGTAAGGA
HERV9-int-RGR1_3ext-rev oligo	CGCGCTCGGTGTTCTATAATACCGACCAAGAGGA
HERV9NC-int-RGR1_3ext-rev oligo	CGCGAATATTCTCTCTCTGATCCGGAAAAATGGC
HERVH-int-RGR4_3ext-rev oligo	CGCGTCAGACTGTATTGAGGTCCGAAGGCTAAAC
MER11D-RGR1_3ext-rev oligo	CGCGTTCACAGGCTCTCTGCACCGGGAAGCACATC
HERV9-int-RGR2_3ext-rev oligo	CGCGAGGTGCTACTCCTTGAGCCACCGGTGCTTCA
HERV9NC-int-RGR2_3ext-rev oligo	CGCGACTAGGGCCTGCTTTAACCTTTTGAAGGCT
HERVK9-int-RGR1_3ext-rev oligo	CGCGTCCACAGACTCCTGTTGCCACCTTTTGCGGGGT
HERV17-int-RGR1_3ext-rev oligo	CGCGGTGAAAGGTCTGGTGAACCGTTTTAAGTAA
HERV9-int-RGR4_3ext-rev oligo	CGCGTCCGGGGATCCATAGTTCCCAAAAGCCAGT
HERV17-int-RGR2_3ext-rev oligo	CGCGCGTTTACTTAAATATCACCCTCTATTACTT
HERV17-int-RGR3_3ext-rev oligo	CGCGTCCTTCTCCTATGTTCACCTGTATAATGGC
ALR_Alpha-RGR2_3ext-rev oligo	CGCGAATTCTGAGCCCTTTGACCTCTATGGTGAA
LTR49-RGR1_3ext-rev oligo	CGCGTGGATGAAACCTCACAGCCAGCAGCCCTCC
MMERVK10C-int-RGR1-fwd oligo LCv2 cloning	CACCGTAGCAAATATGGCCCACAAA
MMERVK10C-int-RGR1-rev oligo LCv2 cloning	AAACTTTGTGGGCCATATTTGCTAC
MMERVK10C-int-RGR2-fwd oligo LCv2 cloning	CACCGGATCACCCTATTGATGAGCA
MMERVK10C-int-RGR2-rev oligo LCv2 cloning	AAACTGCTCATCAATAGGGTGATCC
MMETn-int-RGR1-fwd oligo LCv2 cloning	CACCGATGGCATAAGGCAGCCCAAG
MMETn-int-RGR1-rev oligo LCv2 cloning	AAACCTTGGGCTGCCTTATGCCATC
IAPEY3-int-RGR1-fwd oligo LCv2 cloning	CACCGGTATTCCTAGAGCTGCAAGA
IAPEY3-int-RGR1-rev oligo LCv2 cloning	AAACTCTTGCAGCTCTAGGAATACC
ETnERV-int-RGR1-fwd oligo LCv2 cloning	CACCGAAACCTCACTCTAACACAAG
ETnERV-int-RGR1-rev oligo LCv2 cloning	AAACCTTGTGTTAGAGTGAGGTTTC
MMERVK10C-int-RGR3-fwd oligo LCv2 cloning	CACCGTGAATTTGTGGCTCGCATGA
MMERVK10C-int-RGR3-rev oligo LCv2 cloning	AAACTCATGCGAGCCACAAATTCAC
MMERVK10C-int-RGR4-fwd oligo LCv2 cloning	CACCGCTCGGGAATCCTGGCTACTA
MMERVK10C-int-RGR4-rev oligo LCv2 cloning	AAACTAGTAGCCAGGATTCCCGAGC
MMERVK10C-int-RGR5-fwd oligo LCv2 cloning	CACCGTCTGCATAAGGCGGAGTAGG
MMERVK10C-int-RGR5-rev oligo LCv2 cloning	AAACCCTACTCCGCCTTATGCAGAC
MMVL30-int-RGR2-fwd oligo LCv2 cloning	CACCGGCGCTCCGAGAGGGAGTGCG
MMVL30-int-RGR2-rev oligo LCv2 cloning	AAACCGCACTCCCTCTCGGAGCGCC
MMERVK10C-int-RGR6-fwd oligo LCv2 cloning	CACCGACATAATATGGAACGGATGA
MMERVK10C-int-RGR6-rev oligo LCv2 cloning	AAACTCATCCGTTCCATATTATGTC
IAPEY3-int-RGR3-fwd oligo LCv2 cloning	CACCGTGCTTAAATTCATCCAGTGG
IAPEY3-int-RGR3-rev oligo LCv2 cloning	AAACCCACTGGATGAATTTAAGCAC
IAP-d-int-RGR1-fwd oligo LCv2 cloning	CACCGTATAACTTGCGGTGAGGCAG
IAP-d-int-RGR1-rev oligo LCv2 cloning	AAACCTGCCTCACCGCAAGTTATAC
IAP-d-int-RGR2-fwd oligo LCv2 cloning	CACCGCAGTCAGAACAAACTCTGAG
IAP-d-int-RGR2-rev oligo LCv2 cloning	AAACCTCAGAGTTTGTTCTGACTGC
IAPEY4_I-int-RGR1-fwd oligo LCv2 cloning	CACCGTGCTGCTCTGCATTCTTGAG
IAPEY4_I-int-RGR1-rev oligo LCv2 cloning	AAACCTCAAGAATGCAGAGCAGCAC
